# Dual regulation of the receptor-like kinase *BIR1* involves site-directed transcript cleavage and 5’-leader-mediated translational control

**DOI:** 10.64898/2026.01.16.699855

**Authors:** Irene Guzmán-Benito, Carmen Robinson, Livia Donaire, Lourdes Fernández-Calvino, José Manuel Franco-Zorrilla, Ruixia Niu, Guoyong Xu, Catharina Merchante, César Llave

## Abstract

In Arabidopsis, receptor-like kinase BRASSINOSTEROID INSENSITIVE1-ASSOCIATED RECEPTOR KINASE 1 (BAK1)*-*INTERACTING RECEPTOR-LIKE KINASE 1 (BIR1) is a negative regulator of plant immunity and cell death. BIR1 was earlier described as a target of epigenetic and post-transcriptional silencing. Degradome analysis mapped predominant mRNA cleavage sites at the 5’-untranslated leader region (site A) and the protein-coding sequence (sites B and C). Here, we identified another cleavage site (D) within the *BIR1* coding region and investigated the contribution of site-directed mRNA cleavage to *BIR1* regulation. Mutations at B, C, and D sites enhanced mRNA stability by impairing transcript cleavage, resulting in increased *BIR1* mRNA and protein accumulation. This regulation is disrupted in RNA silencing mutants, supporting a model of *cis*-directed small interfering RNA (siRNA)-mediated degradation. Cleavage events are highly localized, occurring at a limited number of sites that involve only a few siRNAs. Furthermore, our data reveal a repressive role for the 5’-leader in regulating *BIR1* translation, potentially mediated by upstream open reading frames (uORFs) and a long non-coding RNA (lncRNA) derived from the natural antisense *At4g39838* locus. This lncRNA is complementary to a TCA-rich repeat region encompassing cleavage site A, which may serve as a putative binding site. Together, these findings reveal a multilayered regulatory mechanism that integrates sRNA-mediated cleavage with translational control, with broader implications for the fine-tuning of stress-responsive gene expression during infection.
