## Supplementary material for "Dual regulation of the receptor-like kinase *BIR1* involves site-directed transcript cleavage and 5’-leader-mediated translational control": Table S1

### Sheet: Hoja1
Table S2. List of primers used in this study
Description	Forward	Reverse
Cloning, genoyping and PCR
eGFP	GGGGACAAGTTTGTACAAAAAAGCAGGCTtcATGGTGAGCAAGGGCGAGGAG	GGGGACCACTTTGTACAAGAAAGCTGGGTcCTTGTACAGCTCGTCCATG
mRFP	GGGGACAAGTTTGTACAAAAAAGCAGGCTtcATGGCCTCCTCCGAGGACG	GGGGACCACTTTGTACAAGAAAGCTGGGTcGGCGCCGGTGGAGTGGCG
BIR1 5'-leader	GGGGACAAGTTTGTACAAAAAAGCAGGCTtcTTGGGAGTCATTGCGTTCTC	GGGGACCACTTTGTACAAGAAAGCTGGGTcAAATCCACTAAATTCCACAAAATG
BIR1-GW	GGGGACAAGTTTGTACAAAAAAGCAGGCTtcATGATGATGGGTAGGTTAG	GGGGACCACTTTGTACAAGAAAGCTGGGTcACGAGCAACTATGAGCTCTTC
BIR1 HA cloning	GTCCCGGGATGATGATGGGTAGGTTAG	TCGGTACCTCACTAAGCGCTGCACTGAGC
lncRNA (S)	GCGGTACCAGATGATGATGATGATGATG	ACGGATCCGATTCAACTGGTGATGATGA
lncRNA (L)	GCGGTACCGAAGTAGAATTTGTGGATTT	ACGGATCCGTGAGGGGATTCCTAGGTTT
BIR1 RNA probe	TTCCTCCTGCGGTTAAGCTA	GAGGCTTACCACACAGATCCA
BIR1 RACE		GTAATCCATTCCACGAGGTTA
BIR1 RACE Nested		GGAGTTGCAACCATGGTTCTT
AT2G35750 RACE		AGCCTCAGAATTGCAGAAGTA
AT2G35750 RACE NESTED		CAGAAGTATCATCAATGTTAAT
AT5G27860 RACE		CGCACGGATAAAATCTCAGTA
Oligo dT RACE		GCTGTCAACGATACGCTACGTAACGGCATGACAGTGTTTTTTTTT
SALK_093172 geno LP	GCAGATCTGTCCAAATCAAGC	AAAAGTTTCCAACCATCCACC
SALK_097507 geno LP	CTCTACGATTCCGTAGACCCC	CATTCTGGCTAGACGACGAAG
qRT-PCR:
TRV	GTGCACGCAACAGTTCTAATCG	GCTGTGCTTTGATTTCTCCACC
BIR1 (AT5G48380)	ATCTCGGATTTCGGTCTAGC	TCTTGAATACTCGGGAGCAAC
BAK1 (AT4G33430)	GACCTTGGGAATGCAAATCTATC	AAAACTGATTGGAGTGAAAAGTGAAA
PR4 (AT3G04720)	AGCTTCTTGCGGCAAGTGTTT	TGCTACATCCAAATCCAAGCC
PR1 (AT2G14610)	CGTCTTTGTAGCTCTTGTAGG	TGCCTGGTTGTGAACCCTTAG
CBP20 (AT5G44200)	GTGGCTTTTGTTTCGTCCTGTT	GCCCCATTGTCTTCCTTCTTG
AT2G35750	TCTAGGGCTTCTCCGTTTTG	GAAAACCAAAATACAGGGGAA
AT5G27860	CAAGTCCAAAGAGGACAAAGC	CCTCTGGAAAAACAAAACAAG
