## Supplementary material for "Dual regulation of the receptor-like kinase *BIR1* involves site-directed transcript cleavage and 5’-leader-mediated translational control": Table S2

### Sheet: Hoja1
Supplemental Table 1. Potential RNA silencing target genes detected in mock-inoculated and TRV-infected inflorescences. Candidate target genes were identified through parallel-analysis of RNA ends (PARE) followed by Affymetrix ATH1 microarray hybridization. Table contains the candidate targets differentially processed between mock-inoculated and TRV-infected plants (log ratio[TRV/Mock]), and corr…
	TRV-infected inflorescences			Mock-inoculated inflorescences
TranscriptID	Fold Change	FDR (LiMMA)		Fold Change	FDR (LiMMA)		PARE	p-value	log ratios	Gene Symbol | Gene Title
At2g07741	3.86	3.696e-05		2.65	0.0130783		-	0.0379242	0.54	pseudogene, similar to ATPase subunit 6
At5g12940	3.61	0.0001409		2.4	1.861e-05		Yes	0.00507048	0.583333	leucine-rich repeat family protein
At5g27920	2.83	0.00032397		2.1	0.00031342		Yes	0.0460125	0.43	F-box family protein
At4g12020	2.75	0.00013904		1.88	0.0008416		Yes	0.024163	0.55	protein kinase family protein
At5g51910	2.48	0.00082427		1.37	0.159878		Yes	0.0465963	0.856667	TCP family transcription factor
At3g14240	2.45	0.00103328		1.62	0.020472		Yes	0.0180163	0.6	subtilase family protein
At5g22860	2.42	0.00215504		1.64	0.0227108		Yes	0.0037812	0.563333	serine carboxypeptidase S28 family protein
At5g48380	2.4	0.00138562		1.48	0.0315041		Yes	0.000534923	0.703333	leucine-rich repeat family protein
At3g56650	2.38	0.00251755		1.11	0.656142		Yes	0.0268536	1.09	thylakoid lumenal 20 kDa protein
At5g64050	2.34	0.00063816		1.79	0.00417438		Yes	0.033971	0.386667	glutamate-tRNA ligase family protein
At5g20450	2.32	0.00239944		1.45	0.0425402		Yes	0.0145355	0.68	expressed protein
At1g49040	2.31	0.00037924		1.42	0.0363463		Yes	0.00106983	0.706667	stomatal cytokinesis defective / SCD1 protein
At1g80170	2.3	0.00070414		1.57	0.00942556		Yes	0.0214794	0.546667	polygalacturonase/ pectinase
At3g21580	2.3	0.00037906		1.39	0.0419436		Yes	0.00375169	0.72	cobalt ion transmembrane transporter
At1g14270	2.22	0.00172017		1.48	0.0205784		Yes	0.0364863	0.586667	CAAX amino terminal protease family protein
At4g39280	2.15	0.00086104		1.54	0.0137922		Yes	0.00864531	0.486667	phenylalanyl-tRNA synthetase
At1g60160	2.11	0.00594562		1.29	0.1471		Yes	0.0132097	0.706667	potassium transporter family protein
At1g29440	2.05	0.0106513		1.15	0.435201		Yes	0.0271341	0.84	auxin-responsive family protein
At1g79090	2.05	0.00745099		1.14	0.477075		Yes	0.0405565	0.843333	expressed protein
At1g71880	2.02	0.00821977		1.23	0.33527		Yes	0.0252634	0.71	SUC1 | sucrose transporter
At1g32330	2.02	0.00784467		1.01	0.969933		Yes	0.00238823	0.996667	heat shock transcription factor family protein
At1g30490	2.22	0.00166935		1.45	0.0292142		-	0.0345347	0.62	Athb-9 | homeobox-leucine zipper transcription factor (HB-9)

### Sheet: Hoja2
Supplemental Table 1. Potential RNA silencing target genes detected in mock-inoculated and TRV-infected inflorescences. Candidate target genes were identified through parallel-analysis of RNA ends (PARE) followed by Affymetrix ATH1 microarray hybridization. Table contains the genes significantly over-represented in the T7-RNA adapter ligated populations versus negative controls (Fold change ≥ 2 a…
	TRV-infected inflorescences			Mock-inoculated inflorescences
Transcript ID	Fold Change	FDR (LiMMA)		Fold Change	FDR (LiMMA)		p-value	log ratios	Gene Symbol | Gene Title
At2g35750	13.37	1e-08		14.1	0		0.667759	-0.0766667	expressed protein
At2g07707	5.83	1.787e-05		5.43	1.06e-06		0.797596	0.103333	hypothetical protein
At3g11440	5.64	2.546e-05		7.13	1e-07		0.316015	-0.34	myb family transcription factor (MYB65)
At5g27860	5.6	3.006e-05		8.81	6e-08		0.158336	-0.653333	expressed protein
At2g46070	4.59	4.39e-06		3.73	5.451e-05		0.397617	0.3	mitogen-activated protein kinase, putative / MAPK, putative (MPK12)
At2g07698	4.26	3.696e-05		3.84	6.012e-05		0.571273	0.153333	ATP synthase alpha chain, mitochondrial, putative
At5g09590	4.02	5.18e-06		3.93	9.8e-07		0.895048	0.0333333	heat shock protein 70 / HSP70 (HSC70-5)
At1g77850	3.92	1.68e-05		3.81	3.37e-06		0.83942	0.0433333	transcriptional factor B3 family protein
At1g07300	3.89	0.00056356		3.57	2.78e-06		0.811635	0.123333	josephin protein-related
At2g07741	3.86	3.696e-05		2.65	0.0130783		0.0379242	0.54	pseudogene, similar to ATPase subunit 6
At5g12940	3.61	0.0001409		2.4	1.861e-05		0.00507048	0.583333	leucine-rich repeat family protein
At2g45160	3.27	3.696e-05		3	1.053e-05		0.504107	0.12	scarecrow transcription factor family protein
At2g02850	3.07	9.339e-05		2.56	1.861e-05		0.253972	0.26	plastocyanin-like domain-containing protein / plantacyanin, putative
At3g03690	3	3.885e-05		2.48	5.716e-05		0.246987	0.28	glycosyltransferase family 14 protein / core-2/I-branching enzyme family protein
At5g20220	2.85	0.00146016		2.34	4.533e-05		0.402698	0.29	zinc knuckle (CCHC-type) family protein
At5g27920	2.83	0.00032397		2.1	0.00031342		0.0460125	0.43	F-box family protein
At3g28040	2.81	0.00096416		1.7	0.00933748		0.0542505	0.713333	leucine-rich repeat transmembrane protein kinase, putative
At2g07687	2.79	0.00233639		1.84	0.0382823		0.0655392	0.596667	cytochrome c oxidase subunit 3
At1g69526	2.78	0.00017476		2.05	0.00075073		0.0965994	0.443333	UbiE/COQ5 methyltransferase family protein
At4g12020	2.75	0.00013904		1.88	0.0008416		0.024163	0.55	protein kinase family protein
At2g38330	2.68	0.00058333		2.55	0.00089414		0.865422	0.0733333	MATE efflux family protein
At2g22840	2.65	0.00030177		2.93	1.053e-05		0.47801	-0.143333	expressed protein
At5g37170	2.65	0.00548074		1.71	0.0192192		0.186783	0.626667	O-methyltransferase family 2 protein
At5g38070	2.59	0.00082427		2.55	0.00043432		0.938946	0.0266667	zinc finger (C3HC4-type RING finger) family protein
At1g61370	2.56	0.00037924		2.48	6e-05		0.698912	0.04	S-locus lectin protein kinase family protein
At4g29590	2.53	0.00239551		2.12	0.00022216		0.535241	0.26	expressed protein
At2g01330	2.51	0.0105012		2.14	0.00032333		0.576504	0.226667	transducin family protein / WD-40 repeat family protein
At1g58050	2.51	0.0142124		1.89	0.00111596		0.409454	0.416667	helicase domain-containing protein /// helicase domain-containing protein
At3g09410	2.51	0.00181416		1.86	0.0121572		0.161726	0.43	pectinacetylesterase family protein
At5g51910	2.48	0.00082427		1.37	0.159878		0.0465963	0.856667	TCP family transcription factor, putative
At4g13900	2.47	0.0229813		2.07	0.00216133		0.685121	0.253333	pseudogene, similar to NL0D
At3g14240	2.45	0.00103328		1.62	0.020472		0.0180163	0.6	subtilase family protein
At5g22860	2.42	0.00215504		1.64	0.0227108		0.0037812	0.563333	serine carboxypeptidase S28 family protein
At5g48380	2.4	0.00138562		1.48	0.0315041		0.000534923	0.703333	leucine-rich repeat family protein / protein kinase family protein
At4g18020	2.38	0.00614329		1.66	0.0128326		0.0899345	0.52	pseudo-response regulator 2 (APRR2) (TOC2)
At3g56650	2.38	0.00251755		1.11	0.656142		0.0268536	1.09	thylakoid lumenal 20 kDa protein
At2g34710	2.36	0.00026675		2.07	0.00032333		0.255509	0.19	Athb-14 | homeobox-leucine zipper transcription factor (HB-14)
At5g07630	2.35	0.0365904		1.67	0.00443867		0.467534	0.5	nuclear division RFT family protein
At5g64050	2.34	0.00063816		1.79	0.00417438		0.033971	0.386667	glutamate-tRNA ligase family protein / glutamyl-tRNA synthetase family protein
At5g20450	2.32	0.00239944		1.45	0.0425402		0.0145355	0.68	expressed protein
At1g49040	2.31	0.00037924		1.42	0.0363463		0.00106983	0.706667	stomatal cytokinesis defective / SCD1 protein (SCD1)
At2g36810	2.3	0.00290911		2.1	0.00199021		0.732224	0.136667	expressed protein
At3g20820	2.3	0.0008393		1.83	0.0103805		0.138308	0.336667	leucine-rich repeat family protein
At5g16520	2.3	0.00235076		1.8	0.00308281		0.217671	0.353333	expressed protein
At1g80170	2.3	0.00070414		1.57	0.00942556		0.0214794	0.546667	polygalacturonase, putative / pectinase, putative
At3g21580	2.3	0.00037906		1.39	0.0419436		0.00375169	0.72	cobalt ion transmembrane transporter
At4g37740	2.27	0.00078912		1.69	0.00869989		0.0737968	0.426667	expressed protein
At4g40050	2.26	0.00101114		1.81	0.00420685		0.22471	0.316667	expressed protein
At1g14270	2.22	0.00172017		1.48	0.0205784		0.0364863	0.586667	CAAX amino terminal protease family protein
At1g30490	2.22	0.00166935		1.45	0.0292142		0.0345347	0.62	Athb-9 | homeobox-leucine zipper transcription factor (HB-9)
At1g64790	2.21	0.0137961		1.5	0.0710059		0.247834	0.56	translational activator family protein
At5g40780	2.2	0.00804537		1.69	0.00522511		0.19592	0.386667	lysine and histidine specific transporter, putative
At1g51805	2.19	0.00154825		2.01	0.00088686		0.5437	0.126667	leucine-rich repeat protein kinase, putative
At3g61540	2.18	0.00634627		1.58	0.0446668		0.354324	0.463333	peptidase family protein
At2g46450	2.17	0.00070188		1.98	0.00155866		0.301533	0.133333	cyclic nucleotide-regulated ion channel, putative (CNGC12)
At1g70430	2.17	0.00558473		1.23	0.206438		0.0610043	0.823333	protein kinase family protein
At4g28490	2.16	0.00630605		1.73	0.00640168		0.225436	0.323333	leucine-rich repeat transmembrane protein kinase, putative
At1g18030	2.15	0.00145865		2.33	0.00920808		0.849457	-0.116667	protein phosphatase 2C, putative / PP2C, putative
At2g03220	2.15	0.00828975		1.6	0.00793034		0.133395	0.43	FUT1/FT1 | galactoside 2-alpha-L-fucosyltransferase / xyloglucan alpha-(1,2)-fucosyltransferase (FUT1) (FT1)
At4g39280	2.15	0.00086104		1.54	0.0137922		0.00864531	0.486667	phenylalanyl-tRNA synthetase, putative / phenylalanine--tRNA ligase, putative
At5g58690	2.14	0.00190312		1.84	0.00223866		0.266451	0.22	phosphoinositide-specific phospholipase C family protein
At5g42150	2.14	0.00166935		1.56	0.020472		0.0633842	0.466667	expressed protein
At3g18500	2.13	0.00082427		2.37	0.00171697		0.682279	-0.156667	nocturnin-related
At1g48410	2.13	0.00172017		1.65	0.00639114		0.070235	0.37	AGO1 | argonaute protein (AGO1)
At1g44750	2.12	0.00739874		1.49	0.0250274		0.109275	0.52	purine permease family protein
At1g61580	2.11	0.004377		1.97	0.00164473		0.781558	0.0966667	60S ribosomal protein L3 (RPL3B)
At4g03230	2.11	0.00630605		1.56	0.0576341		0.185335	0.433333	S-locus lectin protein kinase family protein
At1g60160	2.11	0.00594562		1.29	0.1471		0.0132097	0.706667	potassium transporter family protein
At4g00150	2.1	0.00369655		2.17	0.00050244		0.894208	-0.0466667	scarecrow-like transcription factor 6 (SCL6)
At5g14180	2.1	0.0335315		1.31	0.177647		0.227471	0.683333	lipase family protein
At3g23660	2.09	0.00239551		2.5	0.00021159		0.385825	-0.253333	transport protein, putative
At5g54510	2.08	0.00589773		1.79	0.00199021		0.430498	0.213333	DFL-1 | auxin-responsive GH3 protein, putative (DFL-1)
At5g07680	2.07	0.00561069		2.48	0.00075073		0.540588	-0.263333	no apical meristem (NAM) family protein
At4g33190	2.07	0.00273276		1.66	0.00642135		0.113116	0.32	hydrolase, alpha/beta fold family protein
At2g16590	2.06	0.00558473		2.99	0.00030825		0.152198	-0.536667	---
At5g40870	2.06	0.00190289		1.84	0.00443867		0.537673	0.17	uracil phosphoribosyltransferase, putative / UMP pyrophosphorylase, putative / UPRTase, putative
At1g07010	2.06	0.00173023		1.81	0.00531733		0.413453	0.186667	calcineurin-like phosphoesterase family protein
At2g32540	2.06	0.004377		1.6	0.0138519		0.117262	0.356667	cellulose synthase family protein /// cellulose synthase family protein
At3g04450	2.06	0.0173177		1.47	0.10415		0.18978	0.48	myb family transcription factor
At2g07696	2.05	0.00837242		2.16	0.00640168		0.751036	-0.0833333	ribosomal protein S7 family protein /// ribosomal protein S7 family protein
At2g32770	2.05	0.00439763		1.57	0.0125867		0.248664	0.383333	PAP13 | purple acid phosphatase (PAP13)
At1g29440	2.05	0.0106513		1.15	0.435201		0.0271341	0.84	auxin-responsive family protein
At1g79090	2.05	0.00745099		1.14	0.477075		0.0405565	0.843333	expressed protein
At5g59120	2.04	0.00403664		2.07	0.00095893		0.90623	-0.02	subtilase family protein
At1g63130	2.04	0.00503304		1.74	0.00163054		0.37999	0.233333	pentatricopeptide (PPR) repeat-containing protein
At4g33510	2.04	0.0211496		1.62	0.00652582		0.36264	0.33	DHS2 | 2-dehydro-3-deoxyphosphoheptonate aldolase 2 / 3-deoxy-D-arabino-heptulosonate 7-phosphate synthase 2 / DAHP synthetase 2 (DHS2)
At4g31980	2.03	0.016434		2.4	0.00012525		0.357744	-0.24	expressed protein
At1g56505	2.03	0.00645846		1.85	0.00230479		0.635559	0.136667	haloacid dehalogenase-like hydrolase family protein
At1g16650	2.03	0.00422497		1.51	0.0297483		0.175279	0.433333	expressed protein
At3g56840	2.02	0.00655715		1.73	0.0158941		0.388975	0.22	FAD-dependent oxidoreductase family protein
At1g24490	2.02	0.00248278		1.6	0.0178064		0.236669	0.333333	60 kDa inner membrane family protein
At1g71880	2.02	0.00821977		1.23	0.33527		0.0252634	0.71	SUC1 | sucrose transporter / sucrose-proton symporter (SUC1)
At1g07880	2.02	0.0114035		1.18	0.36605		0.0586271	0.766667	mitogen-activated protein kinase, putative / MAPK, putative (MPK13)
At1g32330	2.02	0.00784467		1.01	0.969933		0.00238823	0.996667	heat shock transcription factor family protein
At5g51560	2.01	0.0090259		1.56	0.0184108		0.262437	0.37	leucine-rich repeat transmembrane protein kinase, putative
At5g08570	2.01	0.00598215		1.45	0.0434878		0.0690954	0.47	pyruvate kinase, putative
At1g29880	2	0.00141591		1.62	0.00998635		0.161734	0.306667	glycyl-tRNA synthetase / glycine--tRNA ligase
At4g38200	2	0.0212934		1.29	0.324582		0.241043	0.636667	guanine nucleotide exchange family protein
At2g28820	1.97	0.00528578		2.36	0.00216133		0.230477	-0.263333	ribosomal protein L16 family protein
At1g20490	1.97	0.00220769		2.14	0.00113765		0.537025	-0.123333	AMP-dependent synthetase and ligase family protein
At1g79150	1.91	0.00504742		2.02	0.00017755		0.657062	-0.0833333	expressed protein
At3g03250	1.91	0.00359571		2.01	0.0008416		0.713074	-0.07	UTP--glucose-1-phosphate uridylyltransferase, putative / UDP-glucose pyrophosphorylase, putative / UGPase, putative
At1g05030	1.87	0.0393773		2.21	0.00032333		0.378669	-0.246667	hexose transporter, putative
At2g07725	1.86	0.028121		2.18	0.00279172		0.45156	-0.23	60S ribosomal protein L5 (RPL5)
At1g56010	1.81	0.060294		2.04	0.00269783		0.670686	-0.163333	transcription activator NAC1 (NAC1)
At4g28680	1.72	0.0197412		2.09	0.00042078		0.251661	-0.283333	tyrosine decarboxylase, putative
At4g15440	1.59	0.018227		2.08	0.00114821		0.218349	-0.386667	hydroperoxide lyase (HPL1)
At2g07715	1.51	0.114826		2.08	0.00155866		0.125223	-0.463333	ribosomal protein L2, putative
At2g07675	1.3	0.497553		2.46	0.00158211		0.173285	-0.926667	ribosomal protein S12 mitochondrial family protein
